# GWAS from Spoken Phenotypic Descriptions: A Proof of Concept from Maize Field Studies

**DOI:** 10.1101/2023.12.11.570820

**Authors:** Colleen F. Yanarella, Leila Fattel, Carolyn J. Lawrence-Dill

## Abstract

We present a novel approach to Genome-Wide Association Studies (GWAS) by leveraging unstructured, spoken phenotypic descriptions to identify genomic regions associated with maize traits. Utilizing the Wisconsin Diversity panel, we collected spoken descriptions of *Zea mays* ssp. *mays* traits, converting these qualitative observations into quantitative data amenable to GWAS analysis. First, we determined that visually striking phenotypes could be detected from unstructrured spoken phenotypic descriptions. Next, we developed two methods to process the same descriptions to derive the trait plant height, a well-characterized phenotypic feature in maize: (1) a semantic similarity metric that assigns a score based on the resemblance of each observation to the concept of ‘tallness,’ and (2) a manual scoring system that categorizes and assigns values to phrases related to plant height. Our analysis successfully corroborated known genomic associations and uncovered novel candidate genes potentially linked to plant height. Some of these genes are associated with gene ontology terms that suggest a plausible involvement in determining plant stature. This proof-of-concept demonstrates the viability of spoken phenotypic descriptions in GWAS and introduces a scalable framework for incorporating unstructured language data into genetic association studies. This methodology has the potential not only to enrich the phenotypic data used in GWAS and to enhance the discovery of genetic elements linked to complex traits, but also to expand the repertoire of phenotype data collection methods available for use in the field environment.
