## Supplementary Table 1 for "GWAS from Spoken Phenotypic Descriptions: A Proof of Concept from Maize Field Studies"

### Sheet: positive_control_accessions
accession	gene_symbol	gene_name
528A_Hsf1-N1595	hsf1	hairy sheath frayed1
528AA_Hsf1-N2559	hsf1	hairy sheath frayed1
528J_Hsf1-N1603	hsf1	hairy sheath frayed1
X28F_cr4-6143	cr4	crinkly4
X29C_cr4-N590C	cr4	crinkly4
X29D_cr4-N647	cr4	crinkly4
702B_o2_v5_ra1-Ref_gl1	ra1	ramosa1
703D_o2_ra1-Ref_gl1	ra1	ramosa1
711H_ra1-N408E	ra1	ramosa1
117D_tb1	tb1	teosinte branched1
117DA_tb1-8963	tb1	teosinte branched1
X03A_sr3	sr3	striate leaves3
X03J_sr3-N504A	sr3	striate leaves3
104B_rli1-N2302A	rli1	rough lineate1
104C_rli1-N2276	rli1	rough lineate1
703J_Rs1-O	rs1	rough sheath1
703K_Rs1-Z	rs1	rough sheath1
219L_B1-S;_R1-r_pl1-McClintock	r1 b1	colored1 colored plant1
617A_pl1-0_c1-EMS_Sh1_B1-S_R1-r	r1 b1	colored1 colored plant1
M241C_A1_A2_B1_C1_C2_Pl1_Pr1_R1-r	r1 b1	colored1 colored plant1
M341B_A1_A2_B1_C1_C2_pl1_Pr1_R1-r	r1 b1	colored1 colored plant1
U740G_Fbr1-N1602	fbr1	few branched1
916G_Trn1-N1597	trn1	torn1
708C_o15-N1117	o15	opaque endosperm15
119E_Ts6	ts6	tasselseed6
