## Supplementary Table 4 for "GWAS from Spoken Phenotypic Descriptions: A Proof of Concept from Maize Field Studies"

### Sheet: Explanation
Comparison of significant SNPs identified by FarmCPU across methods for plant height within +/- 300 kb range.

### Sheet: Measured_Plant_Height
Chr	BLUE SNP ID (Position)	BLUP SNP ID (Position)
3	3-55664934 (55581328)	3-55664934 (55581328)
3	3-219332687 (222915976)	3-219332687 (222915976)
5	5-1466976 (1508945)	5-1466976 (1508945)
5	5-183177622 (187787777)	5-183177622 (187787777)
5	5-213270911 (219056279)	5-213270911 (219056279)
6	6-84843951 (87801332)	6-84843951 (87801332)
8	8-665419 (801635)	8-665419 (801635)
8	8-166610973 (172301785)	8-166610973 (172301785)
9	9-4307818 (3895683)	9-4307818 (3895683)
9	9-154188566 (157067037)	9-154188566 (157067037)
10	10-132549567 (133752375)	10-132549567 (133752375)

### Sheet: Tall_Query
Chr	BLUE SNP ID (Position)	BLUP SNP ID (Position)
1	1-173500848 (175437244)	1-173500848 (175437244)
2	2-21912749 (22594404)	2-21912749 (22594404)
2	2-226459779 (232783442)	2-226459779 (232783442)
4	4-185826495 (189102443)	4-185826495 (189102443)
6	6-96721700 (99410879)	6-96721700 (99410879)
7	7-156518877 (161876041)	7-156518877 (161876041)
8	8-11420012 (11817293)	8-11420012 (11817293)
8	8-172181853 (177925585)	8-172181853 (177925585)
9	9-46648717 (47546595)	9-46648717 (47546595)
9	9-74745563 (74252301)	9-74745563 (74252301)
9	9-106522629 (108876668)	9-106522629 (108876668)
10	10-46960555 (48258205)	10-46960555 (48258205)

### Sheet: Manual_Term_Bin
Chr	BLUE SNP ID (Position)	BLUP SNP ID (Position)		Chr	BLUE SNP ID (Position)	MULTINOM SNP ID (Position)		Chr	BLUP SNP ID (Position)	MULTINOM SNP ID (Position)
1	1-4540630 (4660646)	1-4540630 (4660646)		7	7-96138634 (99092007)	7-96138634 (99092007)		7	7-96138634 (99092007)	7-96138634 (99092007)
1	1-9004175 (9045763)	1-9004175 (9045763)
1	1-21396697 (21700594)	1-21396697 (21700594)
1	1-212647838 (215665546)	1-212647838 (215665546)
1	1-248142867 (252072207)	1-248142867 (252072207)
1	1-265250696 (269996455)	1-265250696 (269996455)
2	2-209467921 (215700457)	2-209467921 (215700457)
3	3-34105837 (33739008)	3-34105837 (33739008)
3	3-219281938 (222864957)	3-219281938 (222864957)
4	4-9704885 (10555664)	4-9704885 (10555664)
4	4-85592257 (88911700)	4-85592257 (88911700)
4	4-184784102 (188075338)	4-184784102 (188075338)
5	5-12376793 (12806548)	5-12376793 (12806548)
5	5-72281060 (74352787)	5-72281060 (74352787)
5	5-137179720 (140456926)	5-137179720 (140456926)
5	5-205399947 (210973787)	5-205399947 (210973787)
6	6-3991173 (4037958)	6-3991173 (4037958)
6	6-7648500 (7978404)	6-7648500 (7978404)
6	6-117181064 (120985117)	6-117181064 (120985117)
7	7-443971 (279115)	7-443971 (279115)
7	7-24669751 (25742224)	7-24669751 (25742224)
7	7-96138634 (99092007)	7-96138634 (99092007)
7	7-99441425 (102527453)	7-99441425 (102527453)
8	8-872459 (1016749)	8-872459 (1016749)
9	9-48433622 (49399779)	9-48433622 (49399779)
9	9-90745754 (93102176)	9-90745754 (93102176)
9	9-141623288 (144017409)	9-141623288 (144017409)
9	9-154188566 (157067037)	9-154188566 (157067037)
10	10-69108749 (68332784)	10-69108749 (68332784)
10	10-110282052 (111113523)	10-110282052 (111113523)

### Sheet: BLUEs
	Measured Data	Spoken Data
Chr	MEASURED BLUE SNP ID (Position)	MANUAL BINS BLUE SNP ID (Position)
2	2-209605609 (215780103)	2-209467921 (215700457)
3	3-219332687 (222915976)	3-219281938 (222864957)
8	8-665419 (801635)	8-872459 (1016749)
9	9-154188566 (157067037)	9-154188566 (157067037)

### Sheet: BLUPs
	Measured Data	Spoken Data			Measured Data	Spoken Data			Spoken Data	Spoken Data
Chr	MEASURED BLUP SNP ID (Position)	TALL QUERY BLUP SNP ID (Position)		Chr	MEASURED BLUP SNP ID (Position)	MANUAL BINS BLUP SNP ID (Position)		Chr	TALL QUERY BLUP SNP ID (Position)	MANUAL BINS BLUP SNP ID (Position)
3	3-219332687 (222915976)	3-219332687 (222915976)		1	1-212522299 (215542232)	1-212647838 (215665546)		3	3-219332687 (222915976)	3-219281938 (222864957)
				3	3-219332687 (222915976)	3-219281938 (222864957)
				7	7-99441425 (102527453)	7-99441425 (102527453)
				8	8-665419 (801635)	8-872459 (1016749)
				8	8-171332492 (177058914)	8-170825714 (176490050)
				9	9-154188566 (157067037)	9-154188566 (157067037)
